# Reciprocal interactions between the gut microbiome and mammary tissue mast cells promote metastatic dissemination of HR^+^ breast tumors

**DOI:** 10.1101/2021.12.23.474065

**Authors:** Tzu-Yu Feng, Francesca N. Azar, Claire Buchta Rosean, Mitchell T. McGinty, Audrey M. Putelo, Sree Koli, Natascia Marino, Rana German, Ram Podicheti, Sally A. Dreger, Wesley J. Fowler, Stephanie Greenfield, Stephen D. Robinson, Melanie R. Rutkowski

## Abstract

Establishing commensal dysbiosis, defined as an inflammatory gut microbiome with low biodiversity, prior to breast tumor initiation, enhances early dissemination of hormone-receptor positive (HR^+^) mammary tumor cells. Here, we sought to define mammary tissue mediators of dysbiosis-induced tumor dissemination. We found that commensal dysbiosis increased both the frequency and profibrogenicity of mast cells in the mammary tissue, a phenotypic change that persisted after tumor implantation. Fibroblast activation and tissue remodeling associate with enhanced breast tumor metastasis. We employed pharmacological and adoptive transfer approaches to demonstrate that mammary tissue mast cells from dysbiotic animals enhances dissemination of HR^+^ tumor cells. Collagen levels in mammary tissues from HR^+^ breast cancer patients correlated with mast cell abundance, suggesting clinical relevance of mast cell-mediated fibroblast activation. Together, these data demonstrate that a gut-mast cell axis exists that induces fibroblast activation and orchestrates early dissemination of HR^+^ breast tumors.

**Significance:** Our study defines the mechanism by which an inflammatory gut microbiome facilitates HR^+^ breast tumor cell dissemination. We establish that gut commensal dysbiosis triggers mammary tissue mast cells to facilitate early metastatic dissemination. These findings highlight a novel gut microbiome-innate immune cell axis involved in negative breast cancer outcomes.
