## Supplemental table 1 for "Reciprocal interactions between the gut microbiome and mammary tissue mast cells promote metastatic dissemination of HR^+^ breast tumors"

### Sheet: Gene sets
Mast cell (adjusted from Motakis et al., Blood 2014)	ecm-MyCAF (Kieffer et al., Cancer Discovery 2020)
KIT	AEBP1
IL1RL1	ANXA2
FCER1G	BGN
MS4A2	BMP1
ENPP3	SERPINH1
HDC	COL1A1
CMA1	COL1A2
CPA3	COL3A1
ERVFRD-1	COL5A1
SVOPL	COL5A2
FCER1A	COL6A1
TPSAB1	COL6A2
TPSAB2	COL6A3
TPAD1	COL8A1
CTSG	COL10A1
HPGDS	COL11A1
LTC4S	COL12A1
MRGPRX2	COL16A1
RGS13	COMP
SIGLEC6	VCAN
VWA5A	CCN2
C1orf150	CTSK
C20orf118	FAP
PDGFB	FBN1
	FN1
	CCN1
	ITGB1
	ITGB5
	LOX
	LOXL1
	LOXL2
	LUM
	MATN3
	MFAP2
	MMP2
	MMP11
	MMP14
	HTRA1
	SFRP2
	SPARC
	COL14A1
	ADAM12
	MMP23B
	P3H4
	POSTN
	SULF1
	SULF2
	CREB3L1
	P4HB
	SDC1
	ACTN1
	CTSB
	PPIB
	ASPN
	P3H1
	P4HA3
	ACTG1
	ACTN4
	CAPZB
	CFL1
	FLNA
	MARCKS
	PFN1
	S100A10
	TPM1
	TPM2
	TPM4
	ARPC2
	PDLIM3
	ENAH
	AEBP1
	BGN
	COL1A1
	COL1A2
	COL3A1
	COL5A1
	COL6A1
	COL6A2
	COL6A3
	COL8A1
	COL10A1
	COL11A1
	COL12A1
	COL16A1
	COMP
	VCAN
	CCN2
	FBN1
	FN1
	CCN1
	LUM
	MATN3
	MFAP2
	SPARC
	THBS2
	COL14A1
	CILP
	APON1
	POSTN
	MXRA5
	ASPN
	FNDC1
	CTHRC1
	BMP1
	SERPINH1
	COL1A1
	COL2A1
	COL3A1
	COL5A1
	COL5A2
	COL6A1
	COL6A2
	COL6A3
	COL8A1
	COL10A1
	COL11A1
	COL11A2
	COL12A1
	COL16A1
	CTSB
	LOX
	LOXL1
	LOXL2
	P4HB
	PPIB
	COL14A1
	P3H1
	P4HA3
	CTSK
	MMP2
	MMP11
	MMP14
	FBN1
	FN1
	HTRA1
	SDC1
	BGN
	COMP
	VCAN
	ITGB1
	ITGB5
	LUM
	MATN3
	SPARC
	ASPN
	MDK
	THBS2
	ACTN1
	ACTB
	ACTG1
	ACTN4
	FLNA
	MYLK
	MYL9
	MYL12A
	ADAM12
	CILP
	NRP2
	CFL1
	CCN2
	GJA1
	GJB2
	PTK7
	CREB3L1
	PKM
	RAB31
	ANXA2
	BMP1
	RUNX2
	SERPINH1
	CDH11
	COL1A1
	COL1A2
	COL3A1
	COL5A2
	COL6A1
	COL6A2
	COL6A3
	COL10A1
	COL12A1
	COMP
	VCAN
	CCN2
	CTSK
	FBN1
	GJA1
	CCN1
	LOX
	LOXL2
	LUM
	MATN3
	MDK
	MMP2
	MMP14
	PPIB
	SFRP2
	SPARC
	COL14A1
	LRRC17
	SULF2
	P3H1
	ACTA2
	COL5A1
	FN1
	ITGB1
	PKM
	PTK7
	NRP2
	POSTN
	TNFRSF12A
	ACTB
	ACTG1
	ACTN1
	ANXA2
	ARF4
	CAPZB
	COL1A1
	COL1A2
	COL3A1
	COL5A1
	COMP
	CCN2
	FAP
	FLNA
	FN1
	GJA1
	CCN1
	INHBA
	LGALS1
	LOX
	MDK
	MYH9
	MYLK
	PKM
	PTK7
	SDC1
	SPARC
	TPM1
	NREP
	MYL9
	MYL12A
	SULF2
	CD99
