## Supplemental table 2 for "Reciprocal interactions between the gut microbiome and mammary tissue mast cells promote metastatic dissemination of HR^+^ breast tumors"

### Sheet: Sheet1
Table S2: Demographics of the women who donated either healthy or suscpetible breast. Samples were analyzed through transcriptome profiling.
Group	Barcode	Age	BMI	Tyrer-Cuzick Lifetime score	Racial Background	Hispanic	Age at menarche	Menopausal Status	Genetic mutation on either BRCA1 or BRCA2	Ever Pregnant	Breast Feed
HC	K107036	35	34.4	13.8	AFRNAMER	No	12	Pre-menopausal	No	Yes	Yes
HC	K107548	43	25.1	11.3	WHITE	No	12	Pre-menopausal	No	Yes	Yes
HC	K107280	52	30.5	7.3	WHITE	No	11	Uterine Ablation	No	Yes	Yes
HC	K107296	60	31.5	7.2	WHITE	No	12	Post-menopausal	No	Yes	Yes
HC	K107598	30	23.3	20.6	WHITE	No	13	Pre-menopausal	No	Yes	Yes
HC	K107913	55	29.9	N/A	WHITE	No	13	Post-menopausal	No	Yes	Yes
HC	K108003	39	24.3	N/A	WHITE	No	12	Pre-menopausal	No	Yes	Yes
HC	K108052	47	24.9	N/A	WHITE	No	16	Pre-menopausal	No	Yes	Yes
HC	K108157	61	39.7	N/A	WHITE	No	13	Post-menopausal	No	Yes	Yes
HC	K108429	55	25	N/A	WHITE	No	11	Post-menopausal	No	Yes	Yes
HC	K106839	59	26.1	N/A	WHITE	No	13	Post-menopausal	No	Yes	Yes
HC	K107013	42	30.1	8.4	WHITE	No	12	Post-menopausal	No	Yes	Yes
HC	K107069	44	27.8	24.5	WHITE	No	13	Pre-menopausal	No	Yes	Yes
HC	K106939	46	30.7	N/A	WHITE,NATHAWPI	No	13	Pre-menopausal	No	Yes	Yes
HC	K107235	44	22.8	13	~~OTHRACE	No	13	Pre-menopausal	No	Yes	Yes
Susceptible	K107912	60	20.7	5.9	WHITE	No	13	Post-menopausal	No	No	None
Susceptible	K107237	64	24.4	13	WHITE	No	11	Post-menopausal	No	Yes	No
Susceptible	K107273	66	25.7	11.5	WHITE	No	11	Post-menopausal	No	Yes	Yes
Susceptible	K107138	46	32.3	18.4	WHITE	No	16	Pre-menopausal	No	Yes	Yes
Susceptible	K107616	57	20.1	32.9	WHITE	No	11	Post-menopausal	No	Yes	Yes
Susceptible	K107977	68	28.3	3	WHITE	No	15	Post-menopausal	No	Yes	No
Susceptible	K108358	64	33.4	8.6	WHITE	No	14	Post-menopausal	No	Yes	Yes
Susceptible	K105316	60	44.8	4.2	WHITE	No	15	Post-menopausal	N/A	Yes	N/A
Susceptible	K104430	62	29.8	7.2	WHITE	No	16	Post-menopausal	No	Yes	Yes
Susceptible	K104589	32	20.5	N/A	WHITE	No	14	Pre-menopausal	No	No	N/A
Susceptible	K104653	51	31.9	N/A	WHITE	No	14	Post-menopausal	No	Yes	Yes
Susceptible	K104728	68	26.1	N/A	WHITE	No	13	Post-menopausal	No	Yes	Yes
Susceptible	K105140	53	37.6	10.4	WHITE	No	13	Post-menopausal	N/A	Yes	Yes
Susceptible	K106357	58	45.7	7.7	WHITE	No	12	Post-menopausal	N/A	Yes	Yes
Susceptible	K106859	47	31.6	10.3	WHITE	No	13	Pre-menopausal	No	Yes	No
